# Computational screening of the effects of mutations on protein-protein off-rates and dissociation mechanisms by τRAMD

**DOI:** 10.1101/2024.03.12.584688

**Authors:** Giulia D’Arrigo, Daria B. Kokh, Ariane Nunes-Alves, Rebecca C. Wade

## Abstract

The dissociation rate, or its reciprocal, the residence time (τ), is a crucial parameter for understanding the duration and biological impact of biomolecular interactions. Accurate prediction of τ is essential for understanding protein-protein interactions (PPIs) and identifying potential drug targets or modulators for tackling diseases. Conventional molecular dynamics simulation techniques are inherently constrained by their limited timescales, making it challenging to estimate residence times, which typically range from minutes to hours. Building upon its successful application in protein-small molecule systems, τ-Random Acceleration Molecular Dynamics (τRAMD) is here investigated for estimating dissociation rates of protein-protein complexes. τRAMD enables the observation of unbinding events on the nanosecond timescale, facilitating rapid and efficient computation of relative residence times. We tested this methodology for three protein-protein complexes and their extensive mutant datasets, achieving good agreement between computed and experimental data. By combining τRAMD with MD-IFP (Interaction Fingerprint) analysis, dissociation mechanisms were characterized and their sensitivity to mutations investigated, enabling the identification of molecular hotspots for selective modulation of dissociation kinetics. In conclusion, our findings underscore the versatility of τRAMD as a simple and computationally efficient approach for computing relative protein-protein dissociation rates and investigating dissociation mechanisms, thereby aiding the design of PPI modulators.
