## Supplementary Table S1 for "Computational screening of the effects of mutations on protein-protein off-rates and dissociation mechanisms by τRAMD"

### Sheet: Bn-Bs_exp_koff
Mutant	koff1 (s-1)	SD1	koff2 (s-1)	SD2	koff3 (s-1)	SD3	koff1_rescaled (s-1)	koff2_rescaled (s-1)	koff3_rescaled (s-1)	SD1_rescaled	SD2_rescaled	SD3_rescaled	koff_mean (s-1)	SD_mean	τ (s)
WT	3.7e-06	4.44e-07	1.5e-05	1.8e-06	0.000115	2.3e-05	3.7e-06	3.7e-06	3.7e-06	4.44e-07	4.44e-07	4.44e-07	3.7e-06	4.44e-07	270270
E80A	5.2e-06	6.24e-07			0.000228	4.56e-05	5.2e-06		7.33565e-06	6.24e-07		8.80278e-07	6.26783e-06	7.52139e-07	159545
E76A	2.1e-05	2.52e-06			0.000475	9.5e-05	2.1e-05		1.52826e-05	2.52e-06		1.83391e-06	1.81413e-05	2.17696e-06	55122.8
T42A	7.2e-05	8.64e-06					7.2e-05			8.64e-06			7.2e-05	8.64e-06	13888.9
Y29A	0.001	0.00012					0.001			0.00012			0.001	0.00012	1000
R59A	0.0024	0.000288	0.0065	0.00078			0.0024	0.00160333		0.000288	0.0001924		0.00200167	0.0002402	499.584
D35A	0.0038	0.000456			0.0273	0.00546	0.0038		0.000878348	0.000456		0.000105402	0.00233917	0.000280701	427.501
K27A	0.0045	0.00054	0.0061	0.000732			0.0045	0.00150467		0.00054	0.00018056		0.00300233	0.00036028	333.074
K27E76A	0.013	0.00156					0.013			0.00156			0.013	0.00156	76.9231
R87A	0.017	0.00204					0.017			0.00204			0.017	0.00204	58.8235
H102A	0.129	0.01548	0.35	0.042			0.129	0.0863333		0.01548	0.01036		0.107667	0.01292	9.28793
H102Y29A	0.15	0.018					0.15			0.018			0.15	0.018	6.66667
H102E76A	0.59	0.0708					0.59			0.0708			0.59	0.0708	1.69492
K27D39A	0.68	0.0816					0.68			0.0816			0.68	0.0816	1.47059
D39A	0.9	0.108			0.457	0.0914	0.9		0.0147035	0.108		0.00176442	0.457352	0.0548822	2.1865
K27Y29A	0.97	0.1164					0.97			0.1164			0.97	0.1164	1.03093
R87Y29A	1.3	0.156					1.3			0.156			1.3	0.156	0.769231
K27D35A	3.6	0.432					3.6			0.432			3.6	0.432	0.277778
H102D39A	17	2.04					17			2.04			17	2.04	0.0588235
D54A			1.8e-05	2.16e-06				4.44e-06			5.328e-07		4.44e-06	5.328e-07	225225
E60A			0.00013	1.56e-05				3.20667e-05			3.848e-06		3.20667e-05	3.848e-06	31185
E73A			0.0026	0.000312				0.000641333			7.696e-05		0.000641333	7.696e-05	1559.25
N58A			0.00091	0.0001092				0.000224467			2.6936e-05		0.000224467	2.6936e-05	4455
koff1, SD1 = data from Schreiber at al. 1995, J. MoL BioL, 248, 478-48 (Table 1)
koff2, SD2 = data from Schreiber et al. 1993, Biochemistry, 32, 5145-5150 (Table 3)
koff3, SD3 = data from Ikura et al. 2004, Chemical Physics, 307, 111–119 (Table 1)
koff1_rescaled = 3.70E-06 * koff1.value/koff1[WT]
koff2_rescaled = 3.70E-06 * koff2.value/koff2[WT]
koff3_rescaled = 3.70E-06 * koff3.value/koff3[WT]
koff_mean = average value from the rescaled koff1, koff2, koff3
SD1_rescaled = 4,44E-07 * SD1.value/SD1[WT]
SD2_rescaled = 4,44E-07 * SD2.value/SD2[WT]
SD3_rescaled = 4,44E-07 * SD3.value/SD3[WT]
SD_mean = average value from the rescaled SD1, SD2, SD3
τ = 1/koff_mean

### Sheet: Bn-Bs_KD&PRODIGY
	koff values		kon values														Calculated KD values
Mutant	koff_mean (s-1)	SD_mean	kon1 (s-1M-1)	SD1_kon	kon2 (s-1M-1)	SD2_kon	kon3 (s-1M-1)	SD3_kon	kon1_rescaled	kon2_rescaled	kon3_rescaled	SD1_rescaled	SD2_rescaled	SD3_rescaled	kon_mean	SD_kon_mean	KD	SD_KD
WT	3.7e-06	4.44e-07	370000000	44400000	120000000	14400000	874000	174800	370000000	370000000	370000000	44400000	44400000	44400000	370000000	44400000	1e-14	2.4e-15
E80A	6.26783e-06	7.52139e-07	210000000	25200000			862000	172400	210000000		3.6492e+08	25200000		4.37904e+07	2.8746e+08	3.44952e+07	2.18042e-14	5.233e-15
E76A	1.81413e-05	2.17696e-06	200000000	24000000			897000	179400	200000000		3.79737e+08	24000000		4.55684e+07	2.89868e+08	3.47842e+07	6.25846e-14	1.50203e-14
T42A	7.2e-05	8.64e-06	320000000	38400000					320000000			38400000			320000000	38400000	2.25e-13	5.4e-14
Y29A	0.001	0.00012	290000000	34800000					290000000			34800000			290000000	34800000	3.44828e-12	8.27586e-13
R59A	0.00200167	0.0002402	34000000	4080000	13000000	1560000			34000000	4.00833e+07		4080000	4810000		3.70417e+07	4445000	5.40382e-11	1.29692e-11
D35A	0.00233917	0.000280701	190000000	22800000			214000	42800	190000000		9.0595e+07	22800000		1.08714e+07	1.40297e+08	1.68357e+07	1.6673e-11	4.00151e-12
K27A	0.00300233	0.00036028	51000000	6120000	2000000	240000			51000000	6.16667e+06		6120000	740000		2.85833e+07	3430000	1.05038e-10	2.52091e-11
K27E76A	0.013	0.00156	16000000	1920000					16000000			1920000			16000000	1920000	8.125e-10	1.95e-10
R87A	0.017	0.00204	140000000	16800000					140000000			16800000			140000000	16800000	1.21429e-10	2.91429e-11
H102A	0.107667	0.01292	400000000	48000000	9400000	1128000			400000000	2.89833e+07		48000000	3478000		2.14492e+08	25739000	5.01962e-10	1.20471e-10
H102Y29A	0.15	0.018	360000000	43200000					360000000			43200000			360000000	43200000	4.16667e-10	1e-10
H102E76A	0.59	0.0708	170000000	20400000					170000000			20400000			170000000	20400000	3.47059e-09	8.32941e-10
K27D39A	0.68	0.0816	58000000	6960000					58000000			6960000			58000000	6960000	1.17241e-08	2.81379e-09
D39A	0.457352	0.0548822	190000000	22800000			155000	31000	190000000		6.56178e+07	22800000		7.87414e+06	1.27809e+08	1.53371e+07	3.5784e-09	8.58817e-10
K27Y29A	0.97	0.1164	46000000	5520000					46000000			5520000			46000000	5520000	2.1087e-08	5.06087e-09
R87Y29A	1.3	0.156	160000000	19200000					160000000			19200000			160000000	19200000	8.125e-09	1.95e-09
K27D35A	3.6	0.432	37000000	4440000					37000000			4440000			37000000	4440000	9.72973e-08	2.33514e-08
H102D39A	17	2.04	440000000	52800000					440000000			52800000			440000000	52800000	3.86364e-08	9.27273e-09
D54A	4.44e-06	5.328e-07			180000000	21600000				555000000			66600000		555000000	66600000	8e-15	1.92e-15
E60A	3.20667e-05	3.848e-06			420000000	50400000				1295000000			155400000		1295000000	155400000	2.47619e-14	5.94286e-15
E73A	0.000641333	7.696e-05			180000000	21600000				555000000			66600000		555000000	66600000	1.15556e-12	2.77333e-13
N58A	0.000224467	2.6936e-05			36000000	4320000				111000000			13320000		111000000	13320000	2.02222e-12	4.85333e-13
koff_mean, SD_mean = koff values derived from the first sheet
kon1, SD1_kon= data from Schreiber at al. 1995, J. MoL BioL, 248, 478-48 (Table 1)
kon2, SD2_kon= data from Schreiber et al. 1993, Biochemistry, 32, 5145-5150 (Table 3)
kon3, SD3_kon = data from Ikura et al. 2004, Chemical Physics, 307, 111–119 (Table 1)
kon1_rescaled = 3.70E+08 * kon1.value/kon1[WT]
kon2_rescaled = 3.70E+08 * kon2.value/kon2[WT]
kon3_rescaled = 3.70E+08 * kon3.value/kon3[WT]
kon_mean = average value from the rescaled kon1, kon2, kon3
SD1_rescaled = 4,44E-07 * SD1.value/SD1[WT]
SD2_rescaled = 4,44E-07 * SD2.value/SD2[WT]
SD3_rescaled = 4,44E-07 * SD3.value/SD3[WT]
SD_mean = average value from the rescaled SD1, SD2, SD3
KD = koff_mean/kon_mean
SD_KD = KD_calculated x [(SDkoff/koff) + (SDkon/kon)]

### Sheet: Bn-Bs_comp_F19kcalmol
Mutant	τ_tauRAMD (ns)	SD	τ_byresiduelast (ns)	SD	τ_manycontactslast (ns)	SD	τ_fewcontactsfirst (ns)	SD	τ_byresiduefirst (ns)	SD
WT	8.57372	1.81057	7.96287	1.70069	8.1268	1.67064	7.84633	1.72288	7.38325	1.77532
E80A	9.95102	0.896931	9.54029	0.815742	9.67172	0.858111	9.38035	0.775395	8.80623	0.628701
E76A	10.2719	2.76558	9.7458	2.65582	9.99419	2.75214	9.36186	2.37819	7.07981	1.97291
T42A	5.4215	0.947626	4.94781	0.93723	5.15905	0.936822	4.66628	0.932075	4.20529	0.906817
Y29A	3.4426	1.31094	2.93298	1.22333	3.21899	1.28528	2.64605	1.14151	1.97758	1.37062
R59A	6.30679	1.7751	5.92791	1.78259	6.08286	1.75823	5.72915	1.86918	4.47503	1.96839
D35A	8.63183	0.769049	8.2308	0.76932	8.39485	0.786995	7.79683	0.866867	4.52216	1.12806
K27A	8.00999	2.55151	7.52582	2.43259	7.73741	2.43234	7.50393	2.45329	7.1069	2.42364
K27E76A	7.13342	2.0885	6.72234	2.14659	6.95767	2.0868	6.68299	2.21077	6.01953	2.33808
R87A	1.67094	0.446262	1.17672	0.529776	1.45522	0.469204	1.08008	0.457197	0.719467	0.487615
H102A	4.36433	2.04061	4.08925	2.04614	4.14285	2.0509	4.05317	2.06667	3.7652	1.83545
H102Y29A	2.27374	0.773293	2.00129	0.799408	2.09797	0.750824	2.01283	0.812718	1.79839	0.753856
H102E76A	2.8055	0.815814	2.50432	0.812181	2.65401	0.820902	2.41526	0.813228	2.08104	0.797688
K27D39A	1.37848	0.259292	1.04583	0.236349	1.21625	0.239586	1.06786	0.269857	0.79854	0.179162
D39A	1.31544	0.0870312	0.950606	0.0573872	1.16542	0.0889174	0.869204	0.0838611	0.678555	0.0622648
K27Y29A	5.17447	2.34738	4.67878	2.26299	4.95722	2.30188	4.65172	2.33514	4.2874	2.18681
R87Y29A	1.1607	0.221699	0.702724	0.214245	0.986736	0.225605	0.698486	0.254229	0.411712	0.115283
K27D35A	4.07063	1.03351	3.66928	1.08168	3.88703	0.988223	2.91273	0.939454	1.27436	0.997771
H102D39A	0.624722	0.183031	0.285207	0.179084	0.42264	0.187576	0.26743	0.148526	0.167041	0.179259
D54A	9.16822	1.18339	8.68446	1.14867	8.9078	1.16575	8.48643	1.00927	7.74555	1.35824
E60A	10.788	1.67321	10.4111	1.76845	10.5937	1.70085	10.1085	2.14579	8.44727	1.95807
E73A	10.8306	2.85548	10.3576	2.90208	10.5364	2.84277	10.3123	2.92	10.0404	3.02764
N58A	11.5608	3.40489	10.9703	3.37879	11.2227	3.36087	10.8888	3.3614	10.231	3.42261

### Sheet: BT- & BCT-BPTI_exp
chymotrypsin (BCT)									trypsin (BT)
BPTI Mutant	Ki_exp (M)	kon_exp (M-1 s-1)	koff_calculated (s-1)	SD	τ (s)				BPTI Mutant	Ki_exp (M)	kon_exp (M-1 s-1)	koff_calculated (s-1)	SD	τ (s)
WT	(1,1±0,1)xE-08	(1,7±0,2)xE+05	0.00187	0.00039	534.759				WT*	5e-14	(9,9±2,5)xE+05	5e-08	/	20000000
G36A	(5,6±0,7)xE-08	(1±0,2)xE+05	0.0056	0.00182	178.571				G36A	(2,1±0,7)xE-10	(5,1±0,9)xE+05	0.0001071	5.46e-05	9337.07
I18A	(1,2±0,2)xE-07	(1,5±0,3)xE+05	0.018	0.0066	55.5556				I18A	(2,4±1)xE-10	(3,9±0,3)xE+05	9.36e-05	4.62e-05	10683.8
K15A	(3,3±0,1)xE-07	(6±0,8)xE+04	0.0198	0.00324	50.5051				K15A**	(1,4±0,1)xE-06	(4,3±0,6)xE+03	0.00602	0.00127	166.113
G12A	(3,5±0,1)xE-08	(5,8±0,7)xE+04	0.00203	0.000303	492.611				G12A	(8,3±1)xE-11	(2,3±0,3)xE+05	1.909e-05	4.79e-06	52383.4
R17A	(2,8±0,1)xE-08	(1,8±0,4)xE+05	0.00504	0.0013	198.413				R17A	< 5xE-11	(1,1±0,2)xE+06	5.6e-05	2.8e-06	17857.1	upper bound values
R20A	(2,0±0,2)xE-08	(2±0,5)xE+05	0.004	0.0014	250				R20A	< 5xE-11	(1,1±0,5)xE+06	5.6e-05	2.8e-06	17857.1	upper bound values
Data from Castro et al. 1996, Biochemistry, 35, 11439 (table 1)
The selected BT-BPTI mutants were chosen because they were the only mutants with both Ki and kon values with measured values between the upper and lower bounds for measurement (i.e., WT, G36A, I18A, K15A and G12A).
R17A and R20A were additionally chosen because of the high kon compared to the other mutants.
The same mutants were selected for BCT-BPTI.
koff = Ki x kon
τ = 1/koff_calculated
SD = koff_calculated x [(SDKi/Ki) + (SDkon/kon)]
WT* differently derived from the rest of the mutants and not considered for the analysis (and no SD is available for the experimental Ki)
K15A** the original value in the paper for koff (4,2xE-05) is inconsistent with the reported measured Ki and kon values. We recomputed this value from the given Ki and kon values.

### Sheet: BT- & BCT-BPTI_comp_F17kcalmol
chymotrypsin
BPTI Mutant	τ_tauRAMD (ns)	SD	τ_byresiduelast (ns)	SD	τ_manycontactslast (ns)	SD	τ_fewcontactsfirst (ns)	SD	τ_byresiduefirst (ns)	SD
WT	13.656	3.74988	13.3951	3.82167	13.5022	3.79027	13.1184	3.99227	10.5593	3.88
G36A	11.4036	1.6918	11.0896	1.7517	11.2146	1.71478	10.9644	1.87706	4.78284	2.74094
I18A	7.70274	2.24617	7.28591	2.27072	7.49925	2.26144	6.78498	2.55663	3.36908	1.98046
K15A	6.12267	1.67408	5.57774	1.67132	5.93549	1.64463	5.7399	1.71229	0.50829	0.293386
G12A	21.4482	3.28396	21.186	3.20741	21.2915	3.21815	20.524	2.90034	18.4088	2.2228
R17A	5.40264	1.22775	5.09897	1.28253	5.23731	1.22136	4.87812	1.337	2.58749	0.807967
R20A	15.862	2.24572	15.6567	2.27238	15.7442	2.27034	15.3771	2.56783	9.97721	1.47104
trypsin
BPTI Mutant	τ_tauRAMD (ns)	SD	τ_byresiduelast (ns)	SD	τ_manycontactslast (ns)	SD	τ_fewcontactsfirst (ns)	SD	τ_byresiduefirst (ns)	SD
WT	8.03104	0.985273	7.56494	0.981172	7.86271	0.976004	7.41514	0.929829	4.60466	1.71052
G36A	6.08625	2.13273	5.61334	2.15975	5.92942	2.1509	5.38366	2.31881	2.64702	1.67767
I18A	9.39549	4.24233	8.97752	4.31019	9.23791	4.23257	8.90552	4.21367	6.19819	3.12274
K15A	2.86987	0.3163	2.56918	0.334353	2.72293	0.336698	2.57567	0.362474	0.963189	0.583974
G12A	13.0966	3.90891	12.6549	4.02488	12.9321	3.94158	12.7893	3.9956	5.87425	3.94379
R17A	8.69673	1.24671	8.37171	1.21028	8.58309	1.24425	8.18136	1.17745	5.27151	1.09807
R20A	15.6454	3.31383	15.2359	3.43678	15.4969	3.35287	14.7331	3.19425	6.9325	3.05557
